# Single Cell Integration Characterises Gastric Cell Metaplasia in Inflammatory Intestinal Diseases

**DOI:** 10.1101/2024.10.11.614415

**Authors:** Amanda J. Oliver, Ni Huang, Ruoyan Li, Raquel Bartolome-Casado, Hogne R. Nilsen, Victoria Gudiño, Elisa Melón-Ardanaz, Michael E. B. FitzPatrick, Nicholas M. Provine, Krzysztof Polanski, Simon Koplev, Lisa Marie Milchsack, Emma Dann, Alexander V. Predeus, Batuhan Cakir, Ken To, Martin Prete, Jonathan A. Chapman, Andrea C. Masi, Emily Stephenson, Justin Engelbert, Sebastian Lobentanzer, Shani Perera, Laura Richardson, Rakesh Kapuge, Anna Wilbrey-Clark, Claudia I. Semprich, Madelyn Moy, Sophie Ellams, Catherine Tudor, Philomeena Joseph, Alba Garrido-Trigo, Ana M. Corraliza, Thomas R.W. Oliver, C. Elizabeth Hook, Julio Saez-Rodriguez, Kylie R. James, Kerstin B. Meyer, Krishnaa T. Mahbubani, Kourosh Saeb-Parsy, Matthias Zilbauer, Marte Lie Høivik, Espen S. Bækkevold, Azucena Salas, Christopher J. Stewart, Janet E. Berrington, Paul Klenerman, Muzlifah Haniffa, Frode L. Jahnsen, Rasa Elmentaite, Sarah A. Teichmann

**Author notes:** Authors contributed equally (Rasa Elmentaite, Sarah A. Teichmann).

## Abstract

The gastrointestinal (GI) tract consists of connected organs, from the oral cavity to rectum, which function to ensure efficient nutrient uptake and barrier immunity. Diseases of the GI tract affect millions worldwide and as such there are now over 25 published single cell RNA-sequencing (scRNAseq) datasets surveying the GI tract, profiling specific anatomical regions, cell lineages, ages and diseases. To consolidate these efforts, we harmonised and integrated scRNAseq datasets across the whole GI tract from developing and adult human tissues, as well as newly generated data from preterm gut. We uniformly processed 385 samples from 189 healthy controls using a newly developed automated QC approach (scAutoQC). In total, our healthy reference contains ∼1.1 million cells which we annotated to a total of 137 fine-grained cell states. We anchor 13 published and 1 unpublished GI disease datasets covering gastric and colorectal (CRC) cancers, celiac disease, ulcerative colitis (UC) and Crohn’s disease (CD) to this reference, taking our atlas to a total of 1.6 million cells. We provide our atlas as a valuable resource to the community (available at gutcellatlas.org). Using this resource, we discover epithelial cell metaplasia arising from stem cells across intestinal inflammatory diseases (celiac, UC and CD) and CRC with transcriptional similarity to cells of the gastric and Brunner’s glands. Whilst previously linked to mucosal healing, we now implicate these cells in inflammation through recruitment of immune cells including T cells and neutrophils, and through direct interactions with T cells. Overall, we discover a shift in paradigm whereby changes in stem cells during inflammation lead to altered mucosal tissue architecture, which in turn contributes to ongoing inflammation. These findings highlight that in addition to barrier function, epithelial cells actively contribute to progression of inflammation which may be a function applicable to other tissues and diseases.
