## Supplemental Tables 1-5 for "Single Cell Integration Characterises Gastric Cell Metaplasia in Inflammatory Intestinal Diseases"

### Sheet: Supplementary Table 1
Supplementary Table 1: Overview of studies included in the atlas
Study	Organs	Age groups	Healthy/disease	Number of cells	Number of donors	Number of samples	Paper DOI	Data repository	Accession number(s)
Adult_unpublished	Stomach, Small Intestine	Adult	Healthy	34239	2	8	NA - unpublished
Caetano2021	Oral Mucosa	Adult	Healthy	3423	2	2	https://doi.org/10.7554/eLife.62810	NCBI Geo	GSE152042
Chen2021	Salivary Gland	Adult	Healthy (neighbouring cancer)	8727	1	1	https://doi.org/10.1177/00220345221076069	NCBI Geo	GSE188478
CostaDaSilva2022	Salivary Gland	Adult	Healthy	15367	4	4	https://doi.org/10.1016/j.isci.2021.103592	NCBI Geo	GSE180544
Dominguez2022	Small Intestine, Large Intestine	Adult	Healthy	7697	5	9	https://www.science.org/doi/10.1126/science.abl5197	ArrayExpress	E-MTAB-11536
Elmentaite2021	Small Intestine, Large Intestine, Mesenteric Lymph Node	In utero, Pediatric, Adult	Healthy, Disease (CD)	398460	38	150	https://doi.org/10.1038/s41586-021-03852-1; https://doi.org/10.1016/j.devcel.2020.11.010	ArrayExpress	E-MTAB-9543, E-MTAB-9536, E-MTAB-8901
He2020	Oesophagus, Stomach, Small Intestine, Large Intestine	Adult	Healthy	28669	1	5	https://doi.org/10.1186/s13059-020-02210-0	NCBI Geo	GSE159929
Holloway2021	Small Intestine	In utero	Healthy	60436	9	12	https://doi.org/10.1016/j.stem.2020.11.008	ArrayExpress	E-MTAB-9489
Huang2019	Large Intestine	Pediatric	Healthy, Disease (IBD)	60124	4	13	https://doi.org/10.1016/j.cell.2019.10.027	NCBI Geo	GSE121380
Jaeger2021	Small Intestine	Adult	Health, Disease (CD)	49311	4	11	https://doi.org/10.1038/s41467-021-22164-6	NCBI Geo	GSE157477
James2020	Small Intestine, Large Intestine, Mesenteric Lymph Node	Adult	Healthy	37094	3	28	https://doi.org/10.1038/s41590-020-0602-z	ArrayExpress	E-MTAB-8007, E-MTAB-8474, E-MTAB-8484, E-MTAB-8486
Jeong2021	Stomach	Adult	Healthy, Disease (Gastric cancer + neighbouring healthy tissue)	21999	5	14	https://doi.org/10.1158/1078-0432.CCR-21-0792	NCBI Geo	GSE167297
Kim2022	Stomach	Adult	Healthy, Disease (Gastric cancer + neighbouring healthy tissue)	186389	29	52	https://doi.org/10.1038/s41698-022-00251-1	NCBI Geo	GSE150290
Kinchen2018	Large Intestine	Adult	Healthy, Disease (UC)	14964	4	4	https://doi.org/10.1016/j.cell.2018.08.067	NCBI Geo	GSE114374
Lee2020	Large Intestine	Adult	Disease (Colorectal cancer + neighbouring healthy tissue)	47008	9	26	https://doi.org/10.1038/s41588-020-0636-z	European Genome-Phenome Archive, ArrayExpress	EGAS00001003779, E-MTAB-8410
Li2019	Small Intestine	In utero	Healthy	1526	1	1	https://doi.org/10.1038/s41590-018-0294-9	NCBI Geo	GSE122846
Madissoon2019	Oesophagus	Adult	Healthy	104758	7	23	https://doi.org/10.1186/s13059-019-1906-x	NCBI Bioproject	PRJEB31843
Martin2019	Small Intestine	Adult	Healthy, Disease (CD)	64727	11	22	https://doi.org/10.1016/j.cell.2019.08.008	NCBI Geo	GSE134809
Pagella2021	Oral Mucosa	Adult	Healthy	1975	4	4	https://doi.org/10.1016/j.isci.2021.102405	NCBI Geo	GSE161267
Parikh2019	Large Intestine	Adult	Healthy, Disease (UC)	21814	6	9	https://doi.org/10.1038/s41586-019-0992-y	NCBI Geo	GSE116222
Preterm_unpublished	Small Intestine, Large Intestine	Preterm	Healthy	9512	4	7	NA - unpublished
Uzzan2022	Large Intestine	Adult	Healthy, Disease (UC)	43569	9	9	https://doi.org/10.1038/s41591-022-01680-y	NCBI Geo	GSE182270
Wang2020	Small Intestine, Large Intestine	Adult	Healthy (neighbouring cancer)	18447	5	6	https://doi.org/10.1084/jem.20191130	NCBI Geo	GSE125970
Williams2021	Oral Mucosa	Adult	Healthy	68114	20	21	https://doi.org/10.1016/j.cell.2021.05.013	NCBI Geo	GSE164241
Yu2021	Oesophogus, Stomach, Small Intestine, Colon	In utero	Healthy	50227	4	14	https://doi.org/10.1016/j.cell.2021.04.028	ArrayExpress	E-MTAB-10187, E-MTAB-10268
Counts matrix only
Kong2023	Small Intestine, Large Intestine	Adult	Healthy, Disease	235327	71	225	https://doi.org/10.1016/j.immuni.2023.01.002	Broad Single Cell Portal	SCP1884
Fitzpatrick2023	Small Intestine	Adult	Healthy, Disease (Celiac)	2300	8	8	NA - unpublished

### Sheet: Supplementary Table 2
Supplementary Table 2: Harmonized metadata included in the atlas
Column name	Explanation
sample_ID	sequencing ID/sample ID related to sequencing run
source_ID	Accession ID or other identifying factor for the source of the samples
study	Published study (first author, year) or for unpublished the age (Adult or Preterm)
donorID_original	Original donor IDs reported by the studies
donorID_unified	Donor IDs assigned for integration - D = non-fetal donors and F = fetal donors, each donor is given a unique number D1-237 and F1-32
donorID_category	Related to disease/donor type - 3 categories: control, in utero and disease
donor_disease	Disease of donor (including for healthy normal tissues): control, organ_donor, CD = Crohn's disease, UC = Ulcerative colitis, cancer, celiac_active, celiac_treated, PIBD = pediatric IBD, jeuvenyle_polyps, SCC_mandibular_gingiva = Squamous cell carcinoma of the mandibular gingiva, NEC = necrotising enterocolitis, Fistula_revision, FIP = focal intestinal perforation
disease	Disease status of the sample (controls, inutero, neighbouring normal tissues, diseases)
organ_original	Original organ information from each study
organ_unified	Harmonised organ information
organ_groups	Broad organ categories: Oral = mucosa (buccal, gingival, periodontium); Salivary gland, Oesophagus, Stomach; Small_intestine = duodenum, jejnum, ileum; Large_intestine = appendix, caecum, colon, rectum; lymphoid = MLN
age_original	Original age information from each study
age_unified	Binned ages: 6-13 weeks, 14-21 weeks, preterm 23-31 weeks, 4-7 years, 9-12 years, 18-34 years, 35-54 years, 55-74, 75+, 47-80
age_continuousadult	Continuous ages (float) in years - pediatric/adult ages only
age_continuousdev	Continuous ages (float) in weeks - "development" inuntero/preterm only
sex	Biological sex
sample_type	Broad types of samples: Organ_donor_resection, Living_resection, Living_biopsy
sample_category	Related to sample catergory for control tissues: Non_pathological; Neighbouring_cancer; Neighbouring_inflamed; Neighbouring_polyps
sample_retrieval	Method of sample retrieval: Colonectomy/ilectomy; colonoscopy; endoscopy; surgery (adult/paediatric); oral sample (non invasive, non surgical oral sampling); DBD - brainsteam death donor; DCD - circulatory death donor; Medical_termination = medical termination (inutero samples); Surgical_termination = surgical termination (inutero samples); Unspecified = no information could be found
tissue_fraction	Fraction of tissue sampled (ie. tissue depth): epithelium, lamina_propria, mucosa (mainly for biopsies/live resections that don't sample the full tissue thickness), muscularis (specific isolation of muscle layer), full_thickness (mainly for organ donors/inutero samples)
cell_fraction_unified	Cellular fraction enriched for (either by FACS, MACS or density gradient) - Live_FACS, Live_MACS, specific enrichments P = positive, N = negative, ficoll/percoll enriches for mononuclear cells
cell_sorting	Broader catergory of cell fractionation highlighting method of enrichment - FACS = flow cytometry, MACS = column/bead based, density gradient = ficoll/percoll, None = sample loaded without enrichment
technology	Sequencing technology: Company, chemistry and version (eg. 10X_3pv2)
disease_stage_original1	Disease staging of cancer and IBD from original study (disease_classificationmethod_score)
disease_stage_original2	Disease staging of cancer and IBD from original study, where multiple are reported (disease_classificationmethod_score)

### Sheet: Supplementary Table 3
Supplementary table 3: Overview of patients samples used for validation of INFLAREs
Source	DonorID	Disease	Tissue region	Tissue collection	Age	Sex	MUC6 positivity	MUC5AC positivity	Years from diagnosis	Biologics	Phenotype/clinical notes
OsloUniversityHospital	BU18 22387	CD	Ileum, Cecum	Resection	33	Female	Yes	Yes			Resection from ileum colon with ulcerations, acute absess (neutrophils), transmural in the ileum cecal transition; Ileo colonic resection with ulceration and acute transmural inflammation
OsloUniversityHospital	BU20 11049	CD	Ileum, Cecum	Resection	28	Male	Yes	Yes			Resection from ileum - cecum, chronic active inflamation and ulceration
OsloUniversityHospital	BU18 19563	CD	Ileum	Resection	17	Female	Yes	Positive			Ileo colonic resection with fisure (ulceration), chronic active
OsloUniversityHospital	BU19 11283	CD	Ileum	Resection	15	Female	Yes	Positive			Sample from estenotic area (fibrosis, narrow), in the transition zone between the ileo cecal entrance, pyloric metaplasia mentioned in pathologist notes
OsloUniversityHospital	B18-150-1	Celiac	Duodenum	Biopsy	37	Female	Yes	NA
OsloUniversityHospital	B17-31592-1	Celiac	Duodenum	Biopsy	25	Female	Yes	NA
AddenbrookesTissueBank	PA19-01035	CD	Duodenum	Biopsy			Yes	NA
AddenbrookesTissueBank	PS21-09839	CD	Duodenum	Biopsy			Yes	Yes
AddenbrookesTissueBank	PS16-37372	CD	Duodenum	Biopsy			Yes	NA
AddenbrookesTissueBank	PS15-27997	CD	Ileum	Biopsy			Yes	NA
HospitalClinicBarcelona	378.2	UC	Sigmoid colon	Resection	69	Male	Yes	Yes	21	Infliximab, Vedoluzimab	Pancolitis
HospitalClinicBarcelona	548.48h	CD	Ascending colon	Resection	46	Female	Yes	Yes	26	Adalimumab, Ustekinumab	Crohn ileocolonic
HospitalClinicBarcelona	644	CD	Colon	Resection	43	Female	No	Yes	5	Adalimumab, infliximab, Vedolizumab, Ustekinumab	Crohn Ileocolonic, PFD
HospitalClinicBarcelona	609.C3++	UC	Descending colon	Resection	48	Female	No	Yes	6	Adalimumab, Vedolizumab, Ustekinumab	Right colon
HospitalClinicBarcelona	618.C2+	UC	Transverse colon	Resection	68	Female	No	Yes
HospitalClinicBarcelona	650	CD	Ileum	Resection	67	Female	Yes	Yes
HospitalClinicBarcelona	382.2	CD	Sigmoid colon	Resection	69	Male	Yes	Yes
HospitalClinicBarcelona	569.C1+++	CD	Ascending colon	Resection	42	Female	No	Yes
HospitalClinicBarcelona	348.1	CD	Ileum	Resection	57	Female	Yes	Yes
HospitalClinicBarcelona	348.2	CD	Ileum	Resection	57	Female	No	No
HospitalClinicBarcelona	317	CD	Sigmoid colon	Resection	50	Male	No	Yes
HospitalClinicBarcelona	668.96h	CD	Ascending colon	Resection	54	Male	No	Yes

### Sheet: Supplementary Table 4
Supplementary Table 4: Overview of unpublished single cell data included in the atlas
Sample Source	SourceID	DonorID	SampleID	donor_disease	disease	Tissue region	Tissue collection	Age	Sex
CBTM	CBTM_unpublished	D105	HCA_A_GT12934997	organ_donor	control	stomach	Organ_donor_resection	20-24_years	Female
CBTM	CBTM_unpublished	D105	HCA_A_GT12934998	organ_donor	control	duodenum	Organ_donor_resection	20-24_years	Female
CBTM	CBTM_unpublished	D105	HCA_A_GT12934999	organ_donor	control	ileum	Organ_donor_resection	20-24_years	Female
CBTM	CBTM_unpublished	D105	HCA_A_GT12935000	organ_donor	control	stomach	Organ_donor_resection	20-24_years	Female
CBTM	CBTM_unpublished	D105	HCA_A_GT12935002	organ_donor	control	ileum	Organ_donor_resection	20-24_years	Female
CBTM	CBTM_unpublished	D99	HCA_A_GT12935004	organ_donor	control	stomach	Organ_donor_resection	65-70_years	Female
CBTM	CBTM_unpublished	D99	HCA_A_GT12935005	organ_donor	control	stomach	Organ_donor_resection	65-70_years	Female
CBTM	CBTM_unpublished	D99	HCA_A_GT12935007	organ_donor	control	ileum	Organ_donor_resection	65-70_years	Female
OUHFT	Fitzpatrick2023	D159	GI4345_DUO_EPI_GEX	celiac_treated	celiac_treated	duodenum	Live_biopsy
OUHFT	Fitzpatrick2023	D160	GI4394_DUO_EPI_GEX	control	control	duodenum	Live_biopsy
OUHFT	Fitzpatrick2023	D161	GI4401_DUO_EPI_GEX	celiac_active	celiac_active	duodenum	Live_biopsy
OUHFT	Fitzpatrick2023	D162	GI4290_DUO_EPI_GEX	celiac_active	celiac_active	duodenum	Live_biopsy
OUHFT	Fitzpatrick2023	D163	GI4359_DUO_EPI_GEX	celiac_treated	celiac_treated	duodenum	Live_biopsy
OUHFT	Fitzpatrick2023	D164	GI4288_DUO_EPI_GEX	celiac_active	celiac_active	duodenum	Live_biopsy
OUHFT	Fitzpatrick2023	D165	GI4253_DUO_EPI_GEX	control	control	duodenum	Live_biopsy
OUHFT	Fitzpatrick2023	D166	GI4112_DUO_EPI_GEX	control	control	duodenum	Live_biopsy
Newcastle	Newcastle_unpublished	F28	PT-61_1	NEC	control	small intestine	Organ_donor_resection	23-31_preterm
Newcastle	Newcastle_unpublished	F28	PT-61_2	NEC	control	small intestine	Organ_donor_resection	23-31_preterm
Newcastle	Newcastle_unpublished	F29	PT-62_1	NEC	control	intestine	Organ_donor_resection	23-31_preterm
Newcastle	Newcastle_unpublished	F29	PT-62_2	NEC	control	intestine	Organ_donor_resection	23-31_preterm
Newcastle	Newcastle_unpublished	F30	PT-64_1	Fistula_revision	control	small intestine	Organ_donor_resection	23-31_preterm
Newcastle	Newcastle_unpublished	F30	PT-64_2	Fistula_revision	control	small intestine	Organ_donor_resection	23-31_preterm
Newcastle	Newcastle_unpublished	F31	PTG65_1	FIP	control	small intestine	Organ_donor_resection	23-31_preterm
Newcastle	Newcastle_unpublished	F31	PTG65_2	FIP	control	small intestine	Organ_donor_resection	23-31_preterm

### Sheet: Supplementary Table 5
Supplementary Table 5: Gene lists used for gene scoring
MHCII gene score	Chemokine gene score	IFNy to MHCII gene score	MSigDB Inflammatory Response gene score	Inflammatory/activated fibroblasts gene score
IFI30	CCL20	IFNGR1	CXCL6	IL11
LGMN	CXCL6	IFNGR2	CSF3	IL24
CSTB	CXCL1	JAK1	CXCL8	OSM
HLA-DRA	CXCL5	JAK2	CD82	OSMR
HLA-DRB5	CXCL3	STAT1	ATP2A2	WNT2B
HLA-DRB1	CXCL2	IRF1	ADM	WNT5B
HLA-DQA1	CXCL9	CIITA	PVR	CXCL1
HLA-DQB1	CXCL10		ICAM1	CXCL2
HLA-DQB1-AS1	CXCL11		BEST1	CXCL5
HLA-DQA2	CXCL13		RGS1	CXCL8
HLA-DQB2	CCL28		NAMPT	CCL2
HLA-DOB	CXCL14		PDE4B	CCL7
HLA-DMB	CCL26		BDKRB1	TNFSF14
HLA-DMA	CCL24		TIMP1	CLU
HLA-DOA	CCL27		PTGIR	IL33
HLA-DPA1	CCL19		IL4R	IL6
HLA-DPB1	CCL21		RIPK2	LOX
CD74	CXCL12		SPHK1	GREM1
CLIP1	CCL22		RHOG	IL1B
CLIP2	CCL17		PLAUR	WNT5A
CSTL	CXCL16		OSMR	IL24
CSTS	CCL2		F3
RFX1	CCL7		EREG
CIITA	CCL11		MMP14
	CCL8		SELENOS
	CCL13		IL1B
	CCL1		IRF7
	CCL5		LCP2
	CCL16		ITGA5
	CCL14		RAF1
	CCL15		CHST2
	CCL23		PTGER2
	CCL18		HIF1A
	CCL3		HRH1
	CCL4		CCL7
	CCL3L1		PDPN
	CCL4L2		LDLR
	CCL25		CD55
	CXCL17		ABCA1
			GCH1
			TNFSF15
			CCL20
			SLC31A1
			PCDH7
			ADRM1
			NMI
			INHBA
			ATP2B1
			DCBLD2
			BST2
			NFKBIA
			CXCL10
			PTPRE
			IL6
			KLF6
			IL7R
